# Ecology of active viruses and their bacterial hosts in frozen Arctic peat soil revealed with H_2_^18^O stable isotope probing metagenomics

**DOI:** 10.1101/2021.01.25.428156

**Authors:** Gareth Trubl, Jeffrey A. Kimbrel, Jose Liquet-Gonzalez, Erin E. Nuccio, Peter K. Weber, Jennifer Pett-Ridge, Janet K. Jansson, Mark P. Waldrop, Steven J. Blazewicz

## Abstract

Winter carbon loss in northern ecosystems is estimated to be greater than the average growing season carbon uptake. However, most ecosystem carbon measurements neglect winter months since carbon losses (primarily driven by microbial decomposers) are assumed to be negligible at low temperatures. We used stable isotope probing (SIP) targeted metagenomics to reveal the genomic potential of active soil microbial populations under winter conditions, with an emphasis on viruses and virus-host dynamics. Peat soils from the Bonanza Creek LTER site in Alaska were incubated under subzero anoxic conditions with H_2_^18^O for 184 and 370 days. We identified 46 bacterial populations (MAGs; spanning 9 bacterial phyla) and 243 viral populations (vOTUs) that actively took up ^18^O and produced significant CO_2_ throughout the incubation. Active hosts, predicted for 33% of the active vOTUs, were some of the most abundant MAGs and capable of fermentation and organic matter degradation. Approximately three-quarters of the active vOTUs carried auxiliary metabolic genes that spanned five functional categories, including carbon utilization, highlighting the potential impact of viruses in this peat soil’s microbial biogeochemistry. These results illustrate significant bacterial and viral activity and interactions occur in frozen soils, revealing viruses are a major community-structuring agent throughout winter months.
