## Supplementary material for "Ecology of active viruses and their bacterial hosts in frozen Arctic peat soil revealed with H_2_^18^O stable isotope probing metagenomics": Table S1

### Sheet: Sheet1
Table S1. Sample information
Sample Number	Sample Name	Isotope Treatment	Time (d)	Incubation Replicate	Density Fraction (g/ml)	DNA Concentration (ng/ul)	DNA volume (ul)	Reads	QC base pairs	No. of contigs	BioProject	BioSample
1	16-184-A-H	16O	184	A	Heavy (1.725–1.750)	2	15	159339078	14777954071	2283625	PRJNA634918	SAMN16213215
2	16-184-A-MH	16O	184	A	Middle-Heavy (1.717–1.725)	2	15	132173472	13552931061	2634547	PRJNA634918	SAMN16213422
3	16-184-B-H	16O	184	B	Heavy (1.725–1.750)	1.99925	15	187124164	19028751740	2089422	PRJNA634918	SAMN16241501
4	16-184-B-MH	16O	184	B	Middle-Heavy (1.717–1.725)	2	15	123929896	12742824583	2386510	PRJNA634918	SAMN16241502
5	16-184-C-H	16O	184	C	Heavy (1.725–1.750)	2	15	148779584	14017229120	2098181	PRJNA634918	SAMN16241503
6	16-184-C-MH	16O	184	C	Middle-Heavy (1.717–1.725)	2	15	109171092	11501460923	2187074	PRJNA634918	SAMN16241504
7	18-184-A-H	18O	184	A	Heavy (1.725–1.750)	2.00123	15	159518340	16822458967	2807350	PRJNA634918	SAMN16241505
8	18-184-A-MH	18O	184	A	Middle-Heavy (1.717–1.725)	2	15	103987418	11174780538	2356387	PRJNA634918	SAMN16241506
9	18-184-B-H	18O	184	B	Heavy (1.725–1.750)	1.9988	15	107542478	11405821315	2070852	PRJNA634918	SAMN16241507
10	18-184-B-MH	18O	184	B	Middle-Heavy (1.717–1.725)	2	15	115214546	12400494936	2486154	PRJNA634918	SAMN16241508
11	18-184-C-H	18O	184	C	Heavy (1.725–1.750)	2	15	139765340	14181166879	2202732	PRJNA634918	SAMN16241509
12	18-184-C-MH	18O	184	C	Middle-Heavy (1.717–1.725)	2	15	112428218	12306830197	2090179	PRJNA634918	SAMN16241510
13	16-370-A-H	16O	370	A	Heavy (1.725–1.750)	1.99889	15	139971586	13026121062	2006872	PRJNA634918	SAMN16241511
14	16-370-A-MH	16O	370	A	Middle-Heavy (1.717–1.725)	2.00163	15	122297344	12474789768	2435413	PRJNA634918	SAMN16241512
15	16-370-B-H	16O	370	B	Heavy (1.725–1.750)	1.99968	15	143787902	13637611736	2144840	PRJNA634918	SAMN16241513
16	16-370-B-MH	16O	370	B	Middle-Heavy (1.717–1.725)	1.99908	15	84024984	8614035590	1698470	PRJNA634918	SAMN16241514
17	16-370-C-H	16O	370	C	Heavy (1.725–1.750)	1.99905	15	N/A	N/A	N/A	N/A	N/A
18	16-370-C-MH	16O	370	C	Middle-Heavy (1.717–1.725)	1.99979	15	92439240	9295081959	1791827	PRJNA634918	SAMN16241515
19	18-370-A-H	18O	370	A	Heavy (1.725–1.750)	2.0011	15	118923810	12025541786	2124410	PRJNA634918	SAMN16241516
20	18-370-A-MH	18O	370	A	Middle-Heavy (1.717–1.725)	1.99851	15	128676774	14026220558	2940820	PRJNA634918	SAMN16241517
21	18-370-B-H	18O	370	B	Heavy (1.725–1.750)	1.99855	15	131336986	13994752081	1329058	PRJNA634918	SAMN16241518
22	18-370-B-MH	18O	370	B	Middle-Heavy (1.717–1.725)	2.0007	15	114729426	12651460234	2268805	PRJNA634918	SAMN16241519
23	18-370-C-H	18O	370	C	Heavy (1.725–1.750)	1.99924	15	136641414	14038935974	2410248	PRJNA634918	SAMN16241520
24	18-370-C-MH	18O	370	C	Middle-Heavy (1.717–1.725)	2.00155	15	131352740	14194675848	2643843	PRJNA634918	SAMN16241521
