## Supplementary material for "Ecology of active viruses and their bacterial hosts in frozen Arctic peat soil revealed with H_2_^18^O stable isotope probing metagenomics": Table S3

### Sheet: Sheet1
Table S3. vOTU taxonomy with RefSeq (v85)
VC	Members					Virus Taxonomy				Host Taxonomy			MAGs Taxonomy
						Order	Family	Population	RefSeq ID	Domain	Phylum	Genus	CRISPR	Nucleotide Similarity
1	Aeromonas~phage~vB_AsaM-56	96	332	Edwardsiella~phage~GF-2		Caudovirales	Myoviridae	Aeromonas virus 56 / Edwardsiella virus GF2	Aeromonas phage vB_AsaM-56 / Edwardsiella phage GF-2 DNA	Bacteria	Proteobacteria	Aeromonas / Edwardsiella
2	Arthrobacter~phage~Mudcat	146	168	Rhodococcus~phage~ReqiPepy6	Rhodococcus~phage~ReqiPoco6	Caudovirales	Siphoviridae	Rhodococcus virus Pepy6 / Rhodococcus virus Poco6 / Arthrobacter virus Mudcat	Rhodococcus phage ReqiPepy6 / Rhodococcus phage ReqiPoco6 / Arthrobacter phage Mudcat	Bacteria	Actinobacteria	Rhodococcus / Arthrobacter		d__Bacteria;p__Firmicutes;c__Bacilli;o__RF39;f__UBA660;g__;s__
3	Bacillus~phage~phBC6A51	93				Caudovirales	Siphoviridae	unclassified Siphoviridae	Bacillus prophage phBC6A51	Bacteria	Firmicutes	Bacillus
4	Bacteroides~phage~B124-14	Bacteroides~phage~B40-8	200	Croceibacter~phage~P2559S		Caudovirales	Siphoviridae	unclassified Siphoviridae	Bacteroides phage B124-14 / Bacteroides phage B40-8 / Croceibacter phage P2559S	Bacteria	Bacteroidetes	Bacteroides / Croceibacter
5	3	4
6	5	75												d__Bacteria;p__Patescibacteria;c__Saccharimonadia;o__Saccharimonadales;f__Saccharimonadaceae;g__UBA1547;s__
7	7	45	51	81										d__Bacteria;p__Firmicutes_C;c__Negativicutes;o__Propionisporales;f__Pelosinaceae;g__;s__
8	8	Vibrio~phage~X29				Caudovirales	Myoviridae	unclassified Myoviridae	Vibrio phage X29	Bacteria	Proteobacteria	Vibrio
9	14	222
10	18	86												d__Bacteria;p__Firmicutes_C;c__Negativicutes;o__Selenomonadales;f__Selenomonadaceae;g__UBA1792;s__
11	20	59	66	89										d__Bacteria;p__Firmicutes_C;c__Negativicutes;o__Selenomonadales;f__Selenomonadaceae;g__Propionispira;s__
12	23	24												d__Bacteria;p__Bacteroidota;c__Bacteroidia;o__Bacteroidales;f__Bacteroidaceae;g__UBA1794;s__
13	27	115												d__Bacteria;p__Bacteroidota;c__Bacteroidia;o__Bacteroidales;f__Paludibacteraceae;g__Paludibacter. d__Bacteria;p__Caldisericota;c__Caldisericia;o__UBA4822;f__UBA4822;g__UBA4822
14	29	64												d__Bacteria;p__Firmicutes_A;c__Clostridia;o__Oscillospirales;f__Ethanoligenenaceae;g__Ruminiclostridium_D;s__
15	33	56	Riemerella~phage~RAP44			Caudovirales	Siphoviridae	unclassified Siphoviridae	Riemerella phage RAP44	Bacteria	Bacteroidetes	Riemerella		d__Bacteria;p__Bacteroidota;c__Bacteroidia;o__Bacteroidales;f__Bacteroidaceae;g__UBA1794;s__
16	34	127												d__Bacteria;p__Firmicutes_C;c__Negativicutes;o__Selenomonadales;f__Selenomonadaceae;g__UBA1792;s__
17	36	122											d__Bacteria;p__Bacteroidota;c__Bacteroidia;o__Bacteroidales;f__Paludibacteraceae;g__Paludibacter;s__	d__Bacteria;p__Bacteroidota;c__Bacteroidia;o__Bacteroidales;f__Paludibacteraceae;g__Paludibacter;s__
18	46	288
19	50	90												d__Bacteria;p__Firmicutes_C;c__Negativicutes;o__Selenomonadales;f__Selenomonadaceae;g__Propionispira;s__
20	54	85	99											d__Bacteria;p__Firmicutes_C;c__Negativicutes;o__Selenomonadales;f__Selenomonadaceae;g__Propionispira;s__
21	55	63	97										d__Bacteria;p__Firmicutes_C;c__Negativicutes;o__Selenomonadales;f__Selenomonadaceae;g__Propionispira;s__	d__Bacteria;p__Firmicutes_C;c__Negativicutes;o__Selenomonadales;f__Selenomonadaceae;g__Propionispira;s__
22	61	67	79											d__Bacteria;p__Acidobacteriota;c__Acidobacteriae;o__Acidobacteriales;f__Acidobacteriaceae;g__Terracidiphilus;s__
23	65	118
24	68	69	72	110										d__Bacteria;p__Chloroflexota_A;c__Ellin6529;o__CSP1-4;f__CSP1-4;g__Fen-1039;s__
25	70	276												d__Bacteria;p__Actinobacteriota;c__Actinobacteria;o__Actinomycetales;f__Cellulomonadaceae;g__Cellulomonas. d__Bacteria;p__Actinobacteriota;c__Actinobacteria;o__Propionibacteriales;f__Propionibacteriaceae;g__Fen-668
26	76	179	306
27	77	Rhodobacter~phage~RcRhea				Caudovirales	Siphoviridae	Rhodobacter virus RcCronus	Rhodobacter phage RcRhea	Bacteria	Proteobacteria	Rhodobacter
28	88	92	102
29	91	126
30	106	112												d__Bacteria;p__Actinobacteriota;c__Thermoleophilia;o__UBA2241;f__UBA2241;g__Bog-752. d__Bacteria;p__Chloroflexota_A;c__Ellin6529;o__CSP1-4;f__CSP1-4;g__Fen-1039
31	109	183	162											d__Bacteria;p__Chloroflexota_A;c__Ellin6529;o__CSP1-4;f__CSP1-4;g__Fen-1039. d__Bacteria;p__Acidobacteriota;c__Acidobacteriae;o__Acidobacteriales;f__Acidobacteriaceae;g__Terracidiphilus d__Bacteria;p__Proteobacteria;c__Alphaproteobacteria;o__Rhizobiales;f__Xanthobacteraceae;g__Bradyrhizobium d__Bacteria;p__Acidobacteriota;c__Acidobacteriae;o__Bryobacterales;f__Bryobacteraceae;g__Fen-330;s__Fen-33…
32	111	192												d__Bacteria;p__Bacteroidota;c__Bacteroidia;o__Bacteroidales;f__Bacteroidaceae;g__UBA1794;s__
33	114	Pelagibacter~phage~HTVC010P				Caudovirales	Podoviridae	unclassified Podoviridae	Pelagibacter phage HTVC010P	Bacteria	Proteobacteria	Pelagibacter
34	117	289
35	120	123											d__Bacteria;p__Firmicutes_C;c__Negativicutes;o__Selenomonadales;f__Selenomonadaceae;g__Propionispira;s__	d__Bacteria;p__Firmicutes_C;c__Negativicutes;o__Selenomonadales;f__Selenomonadaceae;g__Propionispira;s__
36	131	322
37	132	311
38	133	203
39	139	295
40	140	82												d__Bacteria;p__Firmicutes_A;c__Clostridia;o__Oscillospirales;f__Ethanoligenenaceae;g__Ruminiclostridium_D;s__
41	145	198
42	147	298												d__Bacteria;p__Actinobacteriota;c__Actinobacteria;o__Propionibacteriales;f__Propionibacteriaceae;g__Fen-668;s__
43	148	204
44	149	321												d__Bacteria;p__Actinobacteriota;c__Actinobacteria;o__Propionibacteriales;f__Propionibacteriaceae;g__Fen-668;s__
45	153	270												d__Bacteria;p__Bacteroidota;c__Bacteroidia;o__Bacteroidales;f__Paludibacteraceae;g__Paludibacter. d__Bacteria;p__Firmicutes_C;c__Negativicutes;o__Propionisporales;f__Pelosinaceae
46	158	316												d__Bacteria;p__Actinobacteriota;c__Actinobacteria;o__Propionibacteriales;f__Propionibacteriaceae;g__Fen-668;s__
47	159	163	292	313										d__Bacteria;p__Actinobacteriota;c__Actinobacteria;o__Actinomycetales;f__Cellulomonadaceae;g__Cellulomonas. d__Bacteria;p__Actinobacteriota;c__Actinobacteria;o__Propionibacteriales;f__Propionibacteriaceae;g__Fen-668
48	166	300	314											d__Bacteria;p__Actinobacteriota;c__Actinobacteria;o__Actinomycetales;f__Cellulomonadaceae;g__Cellulomonas. d__Bacteria;p__Firmicutes;c__Bacilli;o__RF39;f__UBA660
49	167	305												d__Bacteria;p__Actinobacteriota;c__Actinobacteria;o__Actinomycetales;f__Cellulomonadaceae;g__Cellulomonas. d__Bacteria;p__Actinobacteriota;c__Actinobacteria;o__Propionibacteriales;f__Propionibacteriaceae;g__Fen-668
50	169	236
51	170	181	241
52	177	242	Clostridium~phage~phiCTP1	Streptococcus~phage~Dp-1		Caudovirales	Siphoviridae	unclassified Siphoviridae	Clostridium phage phiCTP1 / Streptococcus phage Dp-1	Bacteria	Firmicutes	Clostridium / Streptococcus
53	182	290												d__Bacteria;p__Firmicutes_A;c__Clostridia;o__Clostridiales;f__Clostridiaceae. d__Bacteria;p__Firmicutes;c__Bacilli;o__RF39;f__UBA660
54	185	217												d__Bacteria;p__Bacteroidota;c__Bacteroidia;o__Bacteroidales;f__Bacteroidaceae;g__UBA1794;s__
55	188	251												d__Bacteria;p__Firmicutes_A;c__Clostridia;o__Clostridiales;f__Clostridiaceae;g__Clostridium_I
56	197	235
57	208	221
58	210	239
59	220	329
60	228	Cellulophaga~phage~phi14:2				Caudovirales	Podoviridae	crAss-like viruses	Cellulophaga phage phi14:2	Bacteria	Bacteroidetes	Cellulophaga
61	237	Clostridium~phage~vB_CpeS-CP51				Caudovirales	Siphoviridae	unclassified Siphoviridae	Clostridium phage vB_CpeS-CP51	Bacteria	Firmicutes	Clostridium		d__Bacteria;p__Firmicutes_A;c__Clostridia;o__Clostridiales;f__Clostridiaceae;g__Clostridium_I;s__
62	261	299
63	263	Brevibacillus~phage~Jenst				Caudovirales	Siphoviridae	Brevibacillus virus Jenst	Brevibacillus phage Jenst	Bacteria	Firmicutes	Brevibacillus
64	274	277
65	275	328
66	280	303												d__Bacteria;p__Patescibacteria;c__Paceibacteria;o__UBA9983_A;f__UBA11359;g__C7867-002;s__
