## Supplementary material for "Ecology of active viruses and their bacterial hosts in frozen Arctic peat soil revealed with H_2_^18^O stable isotope probing metagenomics": Table S5

### Sheet: Sheet1
Table S5. Putative AMGs
vOTU	Active	gene	gene_id	gene_description	category	header	subheader	module	auxiliary_score
56	Y	68	K00558	DNA (cytosine-5-)-methyltransferase [EC:2.1.1.37] [RN:R04858]	Organic Nitrogen	Amino Acid		Methionine degradation	2
21	Y	5	K01710	dTDP-glucose 4,6-dehydratase	carbon utilization	CAZY		dTDP-L-rhamnose biosynthesis	3
21	Y	7		M29	Organic Nitrogen	Peptidase		Aminopeptidases	3
40	Y	11	K00558	DNA (cytosine-5-)-methyltransferase [EC:2.1.1.37] [RN:R04858]	Organic Nitrogen	Amino Acid		Methionine degradation	3
63	Y	28	K00558	DNA (cytosine-5-)-methyltransferase [EC:2.1.1.37] [RN:R04858]	Organic Nitrogen	Amino Acid		Methionine degradation	2
63	Y	71		C56	Organic Nitrogen	Peptidase		PfpI endopeptidase of {Pyrococcus furiosus}	2
120	Y	29	K00558	DNA (cytosine-5-)-methyltransferase [EC:2.1.1.37] [RN:R04858]	Organic Nitrogen	Amino Acid		Methionine degradation	2
120	Y	11	K17717	phospholipase D	MISC			Phosphoric-diester hydrolases	2
120	Y	52		A24A	Organic Nitrogen	Peptidase		Membrane-inserted endopeptidases	2
123	Y	45		GT32	carbon utilization	CAZY		GlycosylTransferases	1
123	Y	44		GT8	carbon utilization	CAZY		GlycosylTransferases	1
123	Y	16	K00558	DNA (cytosine-5-)-methyltransferase [EC:2.1.1.37] [RN:R04858]	Organic Nitrogen	Amino Acid		Methionine degradation	2
123	Y	32	K17717	phospholipase D	MISC			Phosphoric-diester hydrolases	2
5	Y	7	K00600	glycine hydroxymethyltransferase	carbon utilization	CAZY		GlycosylTransferases	2
5	Y	35	K00965	UDPglucose--hexose-1-phosphate uridylyltransferase [EC:2.7.7.12] [RN:R00955]	carbon utilization	central carbon	glycolysis	Galactose degradation, Leloir pathway, galactose => alpha-D-glucose-1P	2
5	Y	35	K00965	UDPglucose--hexose-1-phosphate uridylyltransferase [EC:2.7.7.12] [RN:R00955]	MISC	Information systems	Nucleotide	Nucleotide sugar biosynthesis, galactose => UDP-galactose	2
5	Y	37	K01990	ABC-2.A; ABC-2 type transport system ATP-binding protein	Transporters			ABC-2 type transport system	2
5	Y	10	K14394	low molecular weight phosphotyrosine protein phosphatase	MISC			Phosphoric-monoester hydrolases	2
28	Y	4	K00208	fabI enoyl-[acyl-carrier protein] reductase I	MISC			Fatty acid biosynthesis	2
28	Y	53	K00254	dihydroorotate dehydrogenase [EC:1.3.5.2] [RN:R01868]	MISC	Information systems	Nucleotide	Uridine monophosphate biosynthesis, glutamine (+ PRPP) => UMP	2
28	Y	107	K00789	S-adenosylmethionine synthetase [EC:2.5.1.6] [RN:R00177]	Organic Nitrogen	Amino Acid		Cysteine biosynthesis, methionine => cysteine	2
28	Y	107	K00789	S-adenosylmethionine synthetase [EC:2.5.1.6] [RN:R00177]	Organic Nitrogen	Amino Acid		Methionine degradation	2
28	Y	69	K01186	Glycosylases	carbon utilization	CAZY		Concanavalin A-like lectin/glucanases superfamily	2
28	Y	13	K01628	L-fuculose-phosphate aldolase	carbon utilization	CAZY		L-fuculose-phosphate aldolase	2
28	Y	23	K01990	ABC-2.A; ABC-2 type transport system ATP-binding protein	Transporters			ABC-2 type transport system	2
28	Y	55	K02003	ABC.CD.A;	Transporters			Putative ABC transport system	2
28	Y	56	K02004	ABC.CD.P;	Transporters			Putative ABC transport system	2
28	Y	89	K02863	large subunit ribosomal protein L1	MISC	Information systems		Ribosome, archaea	2
28	Y	89	K02863	large subunit ribosomal protein L1	MISC	Information systems		Ribosome, bacteria	2
28	Y	79	K02864	large subunit ribosomal protein L10	MISC	Information systems		Ribosome, archaea	2
28	Y	79	K02864	large subunit ribosomal protein L10	MISC	Information systems		Ribosome, bacteria	2
28	Y	92	K02867	large subunit ribosomal protein L11	MISC	Information systems		Ribosome, archaea	2
28	Y	92	K02867	large subunit ribosomal protein L11	MISC	Information systems		Ribosome, bacteria	2
28	Y	78	K02935	large subunit ribosomal protein L7/L12	MISC	Information systems		Ribosome, bacteria	2
28	Y	98	M95	Catlytic type: Metallo; member is abylysin (Pyrococcus abyssi)	Organic Nitrogen	Peptidase		Aminopeptidases	2
28	Y	83	PF01467	Cytidylyltransferase family	carbon utilization	CAZY		Cytidylyltransferase family	2
28	Y	42		CE4	carbon utilization	CAZY	Chitin Oligo Cleavage	Carbohydrate Esterases	2
28	Y	96		GT2	carbon utilization	CAZY		GlycosylTransferases	2
28	Y	25		GT4	carbon utilization	CAZY		GlycosylTransferases	2
28	Y	87		GT4	carbon utilization	CAZY		GlycosylTransferases	2
28	Y	70	K01186	Glycosylases	carbon utilization	CAZY		Concanavalin A-like lectin/glucanases superfamily	3
15	Y	92	K00942	Guanylate kinase	carbon utilization	CAZY		Guanine ribonucleotide biosynthesis IMP => GDP,GTP	3
15	Y	26	K03462	Nicotinate phosphoribosyltransferase	carbon utilization	CAZY		GlycosylTransferases	3
15	Y	94	K21636	ribonucleoside-triphosphate reductase [EC:1.17.4.2 1.1.98.6] [RN:R02022 R11636]	MISC	Information systems	Nucleotide	Pyrimidine deoxyribonuleotide biosynthesis, CDP/CTP => dCDP/dCTP,dTDP/dTTP	3
44	Y	32		GT2	carbon utilization	CAZY		GlycosylTransferases	2
44	Y	15		GT83	carbon utilization	CAZY		GlycosylTransferases	2
44	Y	33		GT83	carbon utilization	CAZY		GlycosylTransferases	2
47	Y	26	K00558	DNA (cytosine-5-)-methyltransferase [EC:2.1.1.37] [RN:R04858]	Organic Nitrogen	Amino Acid		Methionine degradation	1
48	N	18	K01186	Glycosylases	carbon utilization	CAZY		Concanavalin A-like lectin/glucanases superfamily	2
58	N	58	K01198	Glycosyl hydrolases family 43	carbon utilization	CAZY		Xylan 1,4-beta-xylosidase	2
68	N	5	K02003	ABC.CD.A;	Transporters			Putative ABC transport system	3
68	N	6	K02004	ABC.CD.P;	Transporters			Putative ABC transport system	3
69	N	6	K02003	ABC.CD.A;	Transporters			Putative ABC transport system	3
69	N	7	K02004	ABC.CD.P;	Transporters			Putative ABC transport system	3
70	N	13	K02945	small subunit ribosomal protein S1	MISC	Information systems		Ribosome, bacteria	3
70	N	10	K19222	1,4-dihydroxy-2-naphthoyl-CoA hydrolase	MISC	MISC		Menaquinone biosynthesis	3
72	N	8	K10112	msmX; multiple sugar transport system ATP-binding protein	Transporters			alpha-Glucoside transport system	3
72	N	8	K10112	msmX; multiple sugar transport system ATP-binding protein	Transporters			Arabinosaccharide transport system	3
72	N	8	K10112	msmX; multiple sugar transport system ATP-binding protein	Transporters			Cellobiose transport system	3
72	N	8	K10112	msmX; multiple sugar transport system ATP-binding protein	Transporters			Glucose/mannose transport system	3
72	N	8	K10112	msmX; maltose/maltodextrin transport system ATP-binding protein	Transporters			Maltose/maltodextrin transport system	3
72	N	8	K10112	msmX; multiple sugar transport system ATP-binding protein	Transporters			N,N'-Diacetylchitobiose transport system	3
72	N	8	K10112	msmX; multiple sugar transport system ATP-binding protein	Transporters			Putative fructooligosaccharide transport system	3
72	N	8	K10112	msmX; multiple sugar transport system ATP-binding protein	Transporters			Putative multiple sugar transport system	3
72	N	8	K10112	msmX; multiple sugar transport system ATP-binding protein	Transporters			Putative sorbitol/mannitol transport system	3
72	N	8	K10112	msmX; multiple sugar transport system ATP-binding protein	Transporters			Raffinose/stachyose/melibiose transport system	3
80	Y	11	K01737	6-pyruvoyltetrahydropterin/6-carboxytetrahydropterin synthase	MISC			Transfer RNA biogenesis	3
94	N	8	K00281	glycine cleavage system [RN:R01221]	Energy	Photosynthesis		Photorespiration	2
94	N	7		CE15	carbon utilization	CAZY		Carbohydrate Esterases	2
101	N	4	K15460	tRNA1Val (adenine37-N6)-methyltransferase	MISC			Transfer RNA biogenesis	3
118	N	14	K00558	DNA (cytosine-5-)-methyltransferase [EC:2.1.1.37] [RN:R04858]	Organic Nitrogen	Amino Acid		Methionine degradation	3
128	N	48	K00558	DNA (cytosine-5-)-methyltransferase [EC:2.1.1.37] [RN:R04858]	Organic Nitrogen	Amino Acid		Methionine degradation	2
137	Y	4	K01737	6-pyruvoyltetrahydropterin synthase	MISC			Carbon-oxygen lyases	3
226	Y	4	K01939	adenylosuccinate synthase [EC:6.3.4.4] [RN:R01135]	MISC	Information systems	Nucleotide	Adenine ribonucleotide biosynthesis, IMP => ADP,ATP	3
245	Y	17	K21636	ribonucleoside-triphosphate reductase [EC:1.17.4.2 1.1.98.6] [RN:R02022 R11636]	MISC	Information systems	Nucleotide	Pyrimidine deoxyribonuleotide biosynthesis, CDP/CTP => dCDP/dCTP,dTDP/dTTP	3
245	Y	19	K21636	ribonucleoside-triphosphate reductase [EC:1.17.4.2 1.1.98.6] [RN:R02022 R11636]	MISC	Information systems	Nucleotide	Pyrimidine deoxyribonuleotide biosynthesis, CDP/CTP => dCDP/dCTP,dTDP/dTTP	3
257	Y	13		Queuosine biosynthesis protein QueC	MISC				3
260	Y	14	K00937	polyphosphate kinase	Energy	Oxygen		Cytochrome d ubiquinol oxidase	3
281	Y	56	M26	Catlytic type: Metallo; cleaves the heavy chain of human IgA1 at the Pro227-Thr228 bond; tightly associated with the bacterial cell surface	Organic Nitrogen	Peptidase		Endopeptidases	3
281	Y	57	M26	Catlytic type: Metallo; cleaves the heavy chain of human IgA1 at the Pro227-Thr228 bond; tightly associated with the bacterial cell surface	Organic Nitrogen	Peptidase		Endopeptidases	3
281	Y	60	A24A	Catlytic type: Aspartate; leader peptides are 5 - 8 residues long, rich in acidic amino acids, and immediately precede a 20-residue hydrophobic region; cleavage site is GlyPhe; process type 4 pilin precursor proteins (prepilins) to their mature forms by removal of leader peptides	Organic Nitrogen	Peptidase		Membrane-inserted endopeptidases	3
294	Y	24		GT1	carbon utilization	CAZY		Glycosyl transferases group 1 [PF13692.7]	3
294	Y	37		GT1	carbon utilization	CAZY		Glycosyl transferases group 1 [PF13692.7]	3
294	Y	9	K00558	DNA (cytosine-5-)-methyltransferase [EC:2.1.1.37] [RN:R04858]	Organic Nitrogen	Amino Acid		Methionine degradation	3
295	Y	33	K06217	phosphate starvation-inducible protein PhoH and related proteins	MISC				3
327	Y	23		Concanavalin A-like lectin/glucanases superfamily [PF13385.7]	carbon utilization	CAZY			3
