## Supplementary material for "Ecology of active viruses and their bacterial hosts in frozen Arctic peat soil revealed with H_2_^18^O stable isotope probing metagenomics": Table S6

### Sheet: Table_x_temperate_viruses
Table S6. Temperate viruses
vOTU	Active	Integrase gene	parA gene	blastn	CheckV	VirSorter	Phaster
5	Y	Y	N	N	N	Y	N
6	Y	N	N	N	Y	N	N
9	Y	N	N	Y	N	N	N
13	Y	Y	N	Y	N	N	N
16	N	Y	N	N	N	N	N
20	Y	Y	Y	N	N	Y	Y
21	Y	Y	N	N	N	N	N
22	Y	Y	N	N	N	N	N
23	Y	Y	N	N	Y	N	N
24	Y	Y	N	N	N	N	N
27	Y	N	N	Y	N	N	N
29	Y	N	N	Y	N	N	Y
30	Y	N	Y	N	N	N	N
32	Y	Y	N	N	N	N	N
33	Y	Y	N	N	N	N	Y
34	Y	N	N	Y	N	Y	N
38	Y	Y	N	N	Y	N	Y
44	Y	Y	N	N	N	Y	N
47	Y	Y	Y	N	N	N	Y
50	Y	Y	N	N	Y	N	Y
51	Y	Y	N	N	N	N	Y
54	Y	Y	Y	N	Y	N	Y
55	Y	Y	N	Y	Y	N	N
56	Y	Y	N	N	Y	N	Y
57	Y	Y	N	N	N	N	N
58	N	Y	N	N	N	N	N
59	Y	Y	N	Y	N	N	Y
60	Y	Y	N	N	N	N	N
62	N	N	N	Y	N	N	N
63	Y	Y	N	N	N	Y	Y
64	Y	N	N	N	N	Y	N
66	Y	N	Y	Y	N	N	Y
68	N	N	N	Y	N	Y	N
69	N	N	N	Y	N	Y	N
70	N	Y	N	Y	N	N	N
72	N	N	N	Y	N	Y	N
73	Y	N	N	Y	N	Y	N
74	N	N	N	N	Y	N	N
75	Y	Y	N	N	N	N	N
82	Y	N	N	N	Y	N	N
87	Y	Y	N	N	N	N	N
89	Y	N	N	Y	N	N	Y
90	Y	N	N	N	Y	N	N
93	Y	Y	N	N	N	N	Y
96	N	N	N	N	N	N	Y
97	Y	N	Y	N	N	Y	N
99	Y	Y	Y	N	N	N	N
101	N	N	N	Y	N	N	N
103	Y	Y	N	N	Y	N	N
104	Y	N	N	N	Y	N	N
105	Y	N	N	Y	N	N	N
106	N	N	N	Y	N	N	N
107	Y	N	N	N	N	Y	N
108	Y	N	N	N	Y	N	Y
110	N	N	N	Y	N	N	N
111	Y	Y	N	N	Y	N	Y
112	N	N	N	Y	N	N	N
113	Y	Y	N	N	N	N	N
115	N	N	N	Y	N	Y	N
119	N	N	N	Y	N	N	N
120	Y	Y	N	N	Y	Y	Y
122	Y	N	N	Y	Y	N	N
123	Y	N	N	Y	Y	N	Y
130	Y	Y	N	N	N	N	Y
131	Y	Y	N	N	N	N	Y
132	Y	Y	N	N	N	N	N
135	Y	N	Y	N	N	N	N
142	N	N	N	Y	N	N	N
144	N	Y	N	N	Y	N	N
145	Y	N	Y	N	N	N	Y
147	N	N	N	Y	N	N	N
149	N	N	N	Y	N	N	N
152	N	N	N	Y	N	N	N
153	Y	N	N	Y	N	N	N
154	Y	N	N	N	Y	N	N
156	N	N	Y	Y	N	N	N
158	N	Y	Y	Y	N	N	N
159	N	N	N	N	Y	N	N
161	N	N	N	Y	N	N	N
162	N	N	N	Y	N	N	N
164	N	N	N	Y	N	N	N
165	N	N	N	Y	N	N	N
166	N	N	N	Y	N	N	N
167	N	N	Y	Y	N	N	N
175	N	N	N	Y	N	N	N
176	Y	Y	N	N	N	N	N
177	Y	N	N	N	Y	N	Y
179	Y	Y	N	N	N	N	N
182	Y	N	N	Y	N	N	N
184	Y	N	N	N	Y	N	Y
195	Y	N	Y	Y	N	N	N
197	Y	N	N	N	N	N	Y
200	Y	N	N	N	Y	N	Y
206	Y	Y	Y	N	N	N	Y
208	Y	N	N	N	Y	N	N
209	Y	Y	N	N	Y	N	N
212	Y	N	N	N	Y	N	N
216	Y	Y	N	N	N	N	N
223	Y	Y	N	N	Y	N	N
225	Y	Y	N	N	N	N	N
230	Y	Y	N	N	N	N	N
233	Y	N	N	Y	N	N	N
234	Y	Y	N	N	N	N	N
237	Y	Y	N	N	Y	N	Y
258	Y	N	N	N	Y	N	Y
270	Y	N	N	Y	N	N	N
276	N	N	N	Y	N	N	N
279	N	N	N	Y	Y	N	N
280	Y	N	N	Y	N	N	N
281	Y	N	Y	N	N	N	N
282	N	N	N	Y	N	N	N
284	N	N	N	Y	N	N	N
286	N	N	N	Y	N	N	N
287	N	N	N	Y	N	N	N
293	N	N	Y	Y	N	N	N
297	N	N	N	Y	N	N	N
298	N	N	N	Y	N	N	N
299	Y	N	N	N	Y	N	N
302	N	N	N	Y	N	N	N
303	Y	N	N	Y	N	N	N
305	N	N	Y	Y	N	N	N
306	Y	Y	N	N	N	N	N
307	N	N	N	Y	N	N	N
308	N	N	N	Y	N	N	N
309	N	N	N	Y	N	N	N
310	Y	N	N	Y	N	N	N
311	Y	Y	N	N	N	N	N
312	N	N	N	Y	N	N	N
313	N	N	N	Y	N	N	N
315	N	N	N	Y	N	N	N
316	N	Y	Y	Y	N	N	N
317	N	Y	N	Y	N	N	N
318	N	N	N	Y	N	N	N
319	N	N	N	Y	N	N	N
320	N	N	N	Y	N	N	N
321	N	N	N	Y	N	N	N
323	Y	Y	N	N	N	N	N
324	N	N	N	Y	N	N	N
325	N	N	N	Y	N	N	N
326	N	N	N	Y	N	N	N
330	Y	Y	Y	N	N	N	N
