## Supplementary material for "Ecology of active viruses and their bacterial hosts in frozen Arctic peat soil revealed with H_2_^18^O stable isotope probing metagenomics": Table S9

### Sheet: Sheet1
Table S10. vOTU-MAG CRISPR spacer matches
vOTU	Active vOTU	MAG	Active MAG	taxonomy	subject length	s. start	s. end	evalue	query seq	subject seq	query length	q. start	q. end	bit score	score	subject strand	identical	positives
9	Y	ICE6_168_CRISPR_11_spacer_24	Y	d__Bacteria;p__Firmicutes_A;c__Clostridia;o__Clostridiales;f__Clostridiaceae;g__Clostridium_I;s__	35	35	1	9.6e-12	GCTAAATACTGTAAAGCAACACTGCCTATCCATTG	GCTAAATACTGTAAAGCAACACTGCCTATCCATTG	14223	4462	4496	65.8	35	minus	35	35
9	Y	ICE6_168_CRISPR_11_spacer_5	Y	d__Bacteria;p__Firmicutes_A;c__Clostridia;o__Clostridiales;f__Clostridiaceae;g__Clostridium_I;s__	35	1	35	9.6e-12	CTGGATTTAATAAGCATTGTCCACTAACTCCATAA	CTGGATTTAATAAGCATTGTCCACTAACTCCATAA	14223	1480	1514	65.8	35	plus	35	35
13	Y	ICE109_150_CRISPR_8_spacer_4	Y	d__Bacteria;p__Bacteroidota;c__Bacteroidia;o__Bacteroidales;f__Paludibacteraceae;g__Paludibacter;s__	27	27	1	0.026	GATATG-TTAAATGAGGATATTATTTCAT	GATATGATTAAA--AGGATATTATTTCAT	13744	5084	5111	34.4	18	minus	26	26
55	Y	ICE8_33_CRISPR_1_spacer_25	Y	d__Bacteria;p__Firmicutes_C;c__Negativicutes;o__Selenomonadales;f__Selenomonadaceae;g__Propionispira;s__	36	36	1	5.97e-12	CAGCCCCGCAAAGGCTTCTGGATTTGATTCACTCCA	CAGCCCCGCAAAGGCTTCTGGATTTGATTCACTCCA	33618	367	402	67.6	36	minus	36	36
97	Y	ICE8_33_CRISPR_1_spacer_25	Y	d__Bacteria;p__Firmicutes_C;c__Negativicutes;o__Selenomonadales;f__Selenomonadaceae;g__Propionispira;s__	36	36	1	7.89e-12	CAGCCCCGCAAAGGCTTCTGGATTTGATTCACTCCA	CAGCCCCGCAAAGGCTTCTGGATTTGATTCACTCCA	47259	32708	32743	67.6	36	minus	36	36
120	Y	ICE8_33_CRISPR_1_spacer_26	Y	d__Bacteria;p__Firmicutes_C;c__Negativicutes;o__Selenomonadales;f__Selenomonadaceae;g__Propionispira;s__	36	1	36	2.51e-10	TTATTTAAATATTGTGTTTCTGCTGGTATTCTTCAC	TTATTTAAATATTGTGTTTCTGCTCGTATTCTTCAC	30416	4441	4476	62.1	33	plus	35	35
122	Y	ICE1_20_CRISPR_37_spacer_2	Y	d__Bacteria;p__Bacteroidota;c__Bacteroidia;o__Bacteroidales;f__Paludibacteraceae;g__Paludibacter;s__	27	1	27	3.6e-05	CAGCTATTCTTAATTCGGCCGCACGCT	CAGCTATTCTTAATTCGGCTGCACGCT	46052	1097	1123	45.4	24	plus	26	26
122	Y	ICE1_20_CRISPR_37_spacer_4	Y	d__Bacteria;p__Bacteroidota;c__Bacteroidia;o__Bacteroidales;f__Paludibacteraceae;g__Paludibacter;s__	27	1	27	3.6e-05	TAGCAATAATCAATTCGGCTGCGCGTT	TAGCAATAATCAATTCAGCTGCGCGTT	46052	1223	1249	45.4	24	plus	26	26
122	Y	ICE1_20_CRISPR_37_spacer_6	Y	d__Bacteria;p__Bacteroidota;c__Bacteroidia;o__Bacteroidales;f__Paludibacteraceae;g__Paludibacter;s__	27	1	27	3.6e-05	TAGCTATAATTAATTCGGCTGCTCGTT	TAGCTATAATTAATTCGGCTGCACGTT	46052	1286	1312	45.4	24	plus	26	26
123	Y	ICE8_33_CRISPR_1_spacer_15	Y	d__Bacteria;p__Firmicutes_C;c__Negativicutes;o__Selenomonadales;f__Selenomonadaceae;g__Propionispira;s__	36	1	36	4.42e-10	GCACCAGCCGTAACCGCTGCCGATGGAACAATCTCT	GCACCAGCCGTAACCGCTGCCGACGGAACAATCTCT	56815	52617	52652	62.1	33	plus	35	35
123	Y	ICE8_33_CRISPR_1_spacer_26	Y	d__Bacteria;p__Firmicutes_C;c__Negativicutes;o__Selenomonadales;f__Selenomonadaceae;g__Propionispira;s__	36	36	1	4.42e-10	GTGAAGAATACCAGCAGAAACACAATATTTAAATAA	GTGAAGAATACGAGCAGAAACACAATATTTAAATAA	56815	20345	20380	62.1	33	minus	35	35
156	N	ICE12_43_CRISPR_3_spacer_1	N	d__Bacteria;p__Chloroflexota_A;c__Ellin6529;o__CSP1-4;f__CSP1-4;g__Fen-1039;s__	30	30	1	9.34e-08	CTGGGTCGGCGGCGTGGTCGGCGGAGCGGT	CTGGGTCGGCGGCGTGGTCGGCGGAGCGGT	275362	266796	266825	56.5	30	minus	30	30
156	N	ICE12_43_CRISPR_3_spacer_2	N	d__Bacteria;p__Chloroflexota_A;c__Ellin6529;o__CSP1-4;f__CSP1-4;g__Fen-1039;s__	30	30	1	9.34e-08	CTGCGTGGGCGGGTCGGTCCGCGGCGCCCC	CTGCGTGGGCGGGTCGGTCCGCGGCGCCCC	275362	266634	266663	56.5	30	minus	30	30
156	N	ICE12_43_CRISPR_3_spacer_3	N	d__Bacteria;p__Chloroflexota_A;c__Ellin6529;o__CSP1-4;f__CSP1-4;g__Fen-1039;s__	27	27	1	4.34e-06	CGGAGTTGCCGTCTCTCCCTGGAAGGA	CGGAGTTGCCGTCTCTCCCTGGAAGGA	275362	266583	266609	51	27	minus	27	27
175	N	ICE33_22_CRISPR_1_spacer_1	Y	d__Bacteria;p__Patescibacteria;c__Saccharimonadia;o__Saccharimonadales;f__Saccharimonadaceae;g__UBA1547;s__	36	36	1	8.24e-12	TGCCTCGAAGTATCTCGAAGTATCTCGAAGTATCTC	TGCCTCGAAGTATCTCGAAGTATCTCGAAGTATCTC	49302	42891	42926	67.6	36	minus	36	36
233	Y	ICE6_191_CRISPR_14_spacer_10	Y	d__Bacteria;p__Firmicutes_A;c__Clostridia;o__Clostridiales;f__Clostridiaceae;g__Clostridium_I;s__	34	34	1	8.18e-11	AATTAATTATGCTGTAACTGTTTCGTCTGTAGTA	AATTAATTATGCTGTAACTGTTTCGTCTGTAGTA	35649	26396	26429	63.9	34	minus	34	34
