## Supplementary material for "Ecology of active viruses and their bacterial hosts in frozen Arctic peat soil revealed with H_2_^18^O stable isotope probing metagenomics": Table S11

### Sheet: Millard-Blaze VCs
Supplementary Table 11. vOTU taxonomy with RefSeq (v85) and Genbank
VC	Member									ID	Order	Family	Population	GenBank ID	Potential host domain	Potential host Phyla	Potential host Genus
1	20	59	66	89
2	9	10	177	242
3	68	69	72	110
4	55	63	97
5	61	67	79
6	88	92	102
7	159	292	313
8	166	300	314
9	109	183	162
10	170	181	241
11	3	4
12	91	126
13	70	276
14	111	192
15	208	221
16	210	239
17	149	321
18	153	270
19	46	288
20	65	118
21	182	290
22	188	251
23	261	299
24	158	316
25	274	277
26	280	303
27	146	168	MG711463	MH153800	MH153801	MK814756	MT006236			MG711463, MH153800, MH153801, MK814756, MT006236	Caudovirales	Siphoviridae	unclassified Siphoviridae	Faecalibacterium phage FP_oengus / Microbacterium phage Camille / Microbacterium phage Count / Microbacterium phage DizzyRudy / Bifidobacterium phage BitterVaud1	Bacteria	Firmicutes / Actinobacteria	Faecalibacterium / Microbacterium / Bifidobacterium
28	133	203
29	7	81
30	45	51
31	35	200
32	18	86
33	34	127
34	14	222
35	169	236
36	185	217
37	27	115
38	167	305
39	36	122	MN850656							MN850656	Caudovirales	Myoviridae		Flavobacterium phage fF4	Bacteria	Bacteroidetes	Flavobacterium
40	28	157
41	23	24
42	54	99
43	275	328
44	147	298
45	29	64
46	120	123
47	50	90
48	197	235
49	179	306
50	106	112
51	117	289
52	220	329
53	163	293
54	132	311
55	139	295
56	140	82
57	148	204
58	93	MH884509								MH884509	Caudovirales	Myoviridae	unclassified Myoviridae	Bacillus phage vB_BboS-125	Bacteria	Firmicutes	Bacillus
59	228	KJ003983	MH675552							KJ003983, MH675552	Caudovirales	Podoviridae	unclassified Podoviridae (crAss-like viruses)	IAS virus / Bacteroides phage crAss001	Eukaryota / Bacteria	Chordata / Bacteroidetes	Homo / Bacteroides
60	143	KX501134	KX501135	KX501136	KX501137	KX501138	KX501139	MT121960	MT121964	KX501134, KX501135, KX501136, KX501137, KX501138, KX501139, MT121960, MT121964	unclassified viruses	unclassified viruses	unclassified bacterial viruses		Bacteria
